# Synthetic lethality screening identifies FDA-approved drugs that overcome ATP7B-mediated tolerance of tumor cells to cisplatin

**DOI:** 10.1101/568535

**Authors:** Marta Mariniello, Raffaella Petruzzelli, Luca G. Wanderlingh, Raffaele La Montagna, Annamaria Carissimo, Francesca Pane, Angela Amoresano, Diego Medina, Roman S. Polishchuk

## Abstract

Tumor resistance to chemotherapy represents an important challenge in modern oncology. Although platinum (Pt)-based drugs have demonstrated excellent therapeutic potential, their effectiveness in a wide range of tumors is limited by the development of resistance mechanisms. One of these mechanisms includes increased cisplatin sequestration/efflux by the copper-transporting ATPase, ATP7B. However, targeting ATP7B to reduce Pt tolerance in tumors could represent a serious risk because suppression of ATP7B might compromise copper homeostasis, as happens in Wilson disease.

To circumvent ATP7B-mediated Pt tolerance we employed a high-throughput screen (HTS) of an FDA/EMA-approved drug library to detect safe therapeutic molecules that promote cisplatin toxicity in the resistant ovarian carcinoma cell line IGROV-CP20. Using a synthetic lethality approach we identified and validated three hits (Tranilast, Telmisartan and Amphotericin B) that could reduce cisplatin resistance. All three drugs induced Pt-mediated DNA damage and inhibited either expression or trafficking of ATP7B in a tumor-specific manner. Global transcriptome analyses showed that Tranilast and Amphotericin B affect expression of genes operating in several pathways that confer tolerance to cisplatin. In the case of Tranilast, these included key molecular players operating in the distribution of platinum to different intracellular compartments. In particular, Tranilast was found to suppress ATOX1 and, as a consequence, ATOX1-mediated trafficking of ATP7B in response to cisplatin.

Considering the well-known safety profiles of Tranilast, Telmisartan and Amphotericin B, these drugs emerge as potential candidates that might be used for the rapid development of new therapeutic strategies to overcome resistance of tumors to Pt-based chemotherapy.
