## Supplementary Table 1 for "Synthetic lethality screening identifies FDA-approved drugs that overcome ATP7B-mediated tolerance of tumor cells to cisplatin"

### Sheet: BP down.txt
SUPPLEMENTARY TABLE 1. Gene ontology enrichment analysis of genes that were downregulated by Tranilast in cisplatin-treated IGROV-CP20 cells.
Term	PValue	Genes	Fold Enrichment	FDR
GO:0019083~viral transcription	2.45462e-63	RPL18, RPL17, RPL36A, RPL19, RPL14, RPL13, RPL15, RPLP2, RPS2, RPS3A, RPLP0, RPLP1, RPL26L1, FAU, RPL10, RPL11, RPL12, RPS27A, RPL35A, RPS4X, RPS18, RPS19, RPS16, RPL41, RPS14, RPS15, RPS12, RPS13, RPS10, RPS11, UBA52, RPL27A, RPL35, RPS15A, RPL36, RPL37, RPL38, RPL39, RPS25, RPS26, RPS27, RPL30, RPS28, RPS29, RPL32, RPL7, RPL6, RPL31, RPL9, RPL34, RPL8, RPL5, RPS20, RPL4, RPL7A, RPL10A, RPS21, R…	10.495	4.40869e-60
GO:0006364~rRNA processing	6.37514e-67	RPL18, RPL17, RPL36A, RPL19, RPL14, RPL13, RPL15, RPLP2, RPS27L, EBNA1BP2, IMP3, CDKN2A, RPLP0, RPLP1, RPL26L1, FAU, RPL10, RPL11, RPL12, IMP4, RPS27A, RPL35A, RRP8, ISG20L2, RRP9, MRTO4, RPS18, RPS19, RPS16, RPS14, RPS15, RPS12, RPS13, RPS10, RPS11, UBA52, PIN4, RPS25, RPS26, RPS27, RPS28, WDR55, RPS29, RPL7, RPL6, RPL9, RPL8, NPM3, RPL5, RPL7A, RPL10A, RPL4, RPS20, RPS21, RPS23, RPS24, RPSA, TB…	7.56139	1.14502e-63
GO:0006412~translation	4.42292e-62	MRPS36, RPL18, RPL17, RPL36A, RPL19, MRPS33, MRPL41, RPL14, RPL13, RPL15, RPLP2, RPS6KB2, RPS27L, SLC25A25, RPLP0, RPLP1, MRPL36, RPL26L1, FAU, SLC25A28, RPL10, RPL11, RPL12, MRPL32, MRPL34, RPS27A, RPL36AL, RPL35A, MRPL52, MRPL51, RPS18, RPS19, MRPS18C, RPS16, RPS14, RPS15, RPS12, RPS13, RPS10, RPS11, SLC25A39, UBA52, MRPS17, MRPS16, MRPS12, MRPS11, RPS25, RPS26, RPS27, RPS28, RPS29, RPL7, RPL6,…	6.63715	7.9439e-59
GO:0032543~mitochondrial translation	1.67394e-06	MRPS17, MRPL51, MRPS16, MRPS12, CHCHD1, NDUFA7, MRPS11, MRPS24, MRPS21, NOA1, MRPS2, MRPS18C, MRPL16	5.51253	0.00300648
GO:0032981~mitochondrial respiratory chain complex I assembly	1.05463e-08	NDUFAF4, NDUFA5, NDUFB4, NDUFB11, NDUFA2, NDUFAF7, NDUFA3, NDUFB10, NDUFA6, NDUFB9, NDUFA7, NDUFAB1, NDUFC2, NDUFA1, TIMM21, NDUFA12, NDUFB2, NDUFS6, NDUFS5, NDUFS3	4.84618	1.89419e-05
GO:0006754~ATP biosynthetic process	0.00220169	ATP5E, ATP5J2, ATP5L, ATP5O, ATP5G1, ATP5I, ATP5G3, ATP5H	4.21116	3.88142
GO:0006521~regulation of cellular amino acid metabolic process	1.73225e-05	PSMA2, OAZ2, PSMB4, OAZ1, PSMD12, PSMC4, PSME2, PSMA5, PSMB3, PSMA4, PSMA3, PSMD4, PSMD7, PSMD8	4.19052	0.0311079
GO:0006284~base-excision repair	0.00157739	RECQL4, HMGB1, MPG, APEX2, UNG, NEIL2, HMGA1, NTHL1, FEN1	3.9254	2.79553
GO:0042254~ribosome biogenesis	0.00191349	RPS18, RPS28, TSR1, RPLP0, RPL34, MRPL36, NOA1, RPL7A, GNL3	3.81636	3.38157
GO:0000398~mRNA splicing, via spliceosome	2.87173e-14	NCBP2, SNRPD3, CWC15, ZMAT2, LSM7, SNRPD1, SNRPD2, CACTIN, YBX1, RBM8A, CLP1, DNAJC8, DBR1, LSM4, LSM3, PABPN1, SNRPA1, MAGOH, PRPF4, WDR83, EIF4A3, SNRNP48, SNRPC, SNRPF, SNRPE, SNRPG, POLR2H, POLR2F, POLR2L, POLR2K, SRSF11, SNRPB2, SF3B5, POLR2C, SF3B4, SRRT, CD2BP2, HTATSF1, SNRNP70, DDX41, HSPA8, HNRNPA0, SF3A3, UBL5, PPIH, PHF5A, SNRNP27, RBM15, SNRNP25, TXNL4A	3.43817	5.16476e-11
GO:0038061~NIK/NF-kappaB signaling	0.000297829	PSMA2, PSMB4, PSMD12, PSMC4, PSME2, PSMA5, PSMB3, PSMA4, PSMA3, PSMD4, PSMD7, UBA52, RPS27A, PSMD8	3.23813	0.533574
GO:0030433~ER-associated ubiquitin-dependent protein catabolic process	0.0015853	TMEM129, DERL2, DERL1, SEC61B, RNF103, PSMC4, UBE2G2, TRIM13, TMUB1, DNAJB2, DERL3, AUP1	3.05309	2.80937
GO:0016236~macroautophagy	0.000366717	LAMTOR5, ATG12, LAMTOR2, ATG14, PRKAB2, TOMM40, GABARAP, VDAC1, TOMM7, DYNLL1, TOMM5, DYNLL2, TOMM22, UBA52, RPS27A	3.01292	0.656607
GO:0005507~copper ion binding	0.00364783	CUTA, COX11, RNF7, ATOX1, AOC2, SOD1, COX17, PARK7, S100A13, SCO2, AOC3	2.93443	4.59145
GO:0006457~protein folding	6.46333e-07	GRPEL1, FKBP7, FKBP1A, CDC37, BAG3, DNAJA1, HSPE1, PDRG1, CDC37L1, HSPA8, NUDC, SPHK1, SACS, MESDC2, NKTR, PPIF, PFDN2, PPIH, PDCL3, GNB2, PPIA, HSP90B2P, PFDN5, MLEC, PFDN4, TXN, TBCC, FKBP14, DNAJB2, DNAJB1, DNAJB4, FKBP2	2.71386	0.00116086
GO:0060071~Wnt signaling pathway, planar cell polarity pathway	0.00254044	FZD7, PSMA2, PSMB4, PSMD12, PSMC4, PSME2, PSMA5, PSMB3, PSMA4, PSMA3, PSMD4, PSMD7, UBA52, RPS27A, PSMD8	2.48893	4.46584
GO:0000209~protein polyubiquitination	0.000949112	RNF181, RBX1, PSMB4, TMEM129, CDKN2A, RNF166, PSMB3, PSMD4, KLHL42, PSMD7, UNKL, RPS27A, PSMD8, UBE2A, RBBP6, PSMA2, PSMC4, PSMD12, PSME2, PSMA5, MIB2, PSMA4, PSMA3, CHFR, UBA52	2.07411	1.69103
GO:0043161~proteasome-mediated ubiquitin-dependent protein catabolic process	0.000784966	UCHL1, TRIM13, ANAPC11, RNF181, RBX1, PSMB4, FBXW5, PSMB3, PSMD4, KLHL42, PSMD7, PSMD8, RPS27A, FBXO45, ANAPC1, UBE2A, KCTD2, UBE2C, PSMA2, RNF6, PSMC4, PSMD12, PSME2, PSMA5, PSMA4, PSMA3, UBA52	2.03038	1.40051
GO:0098609~cell-cell adhesion	0.00042461	RPL14, CHMP5, RPL15, H1FX, KLC2, TAGLN2, RPS2, PRDX1, EFHD2, BZW1, RPS26, RPL6, BAG3, RPL34, RANBP1, RPL7A, EMD, HSPA8, NUDC, ARGLU1, RAN, ARFIP2, LYPLA2, RPL24, RPL23A, PARK7, RPL29, PRDX6, UBFD1, DNAJB1, NOP56, EEF1D, AHSA1, YKT6	1.91522	0.759892
Detaied decription of analysis is available in Supplementary Methods
