## Supplementary Table 2 for "Synthetic lethality screening identifies FDA-approved drugs that overcome ATP7B-mediated tolerance of tumor cells to cisplatin"

### Sheet: BP down.txt
SUPPLEMENTARY TABLE 2. Gene ontology enrichment analysis of genes that were downregulated by Amphotorecin B in cisplatin-treated IGROV-CP20 cells.
Term	PValue	Genes	Fold Enrichment	FDR
GO:0035871~protein K11-linked deubiquitination	0.000846019	OTUD3, OTUD7B, USP37, YOD1, TNFAIP3, OTUB2	6.91503	1.54608
GO:0061014~positive regulation of mRNA catabolic process	0.00229406	GTPBP1, CNOT8, UPF1, ZC3HAV1, KHSRP, ZC3H12A	5.76253	4.14003
GO:0048490~anterograde synaptic vesicle transport	0.00105945	BLOC1S6, BLOC1S4, BLOC1S5, BLOC1S2, AP3M2, BLOC1S3, AP3S2	5.37836	1.93255
GO:0032465~regulation of cytokinesis	0.00193113	GIT1, CCP110, BECN1, SDCCAG3, CALM3, KLHL21, AURKA, FLCN	4.19093	3.49602
GO:0070936~protein K48-linked ubiquitination	0.000513346	RNF8, BFAR, UBE2D3, RNF6, UBE2G1, UBE2G2, RNF187, TOPORS, UBE2Q2, TNFAIP3, RNF34, UBE2B, RNF146	3.18778	0.940848
GO:0007049~cell cycle	2.7708e-08	CCNT2, TUSC2, E2F2, EID1, E2F3, MAEA, APEX2, CROCC, USP2, FOXM1, CCNT1, THAP5, BEX2, TXLNG, HCFC1, ARF6, AURKA, WTAP, SRC, URGCP, CASP8AP2, MARVELD1, HJURP, CABLES2, FAM32A, TERF2, CREBL2, CCAR1, PARD6B, ERF, GMNN, PIM3, MCM2, GPER1, AVPI1, TACC1, SUV39H2, CCND1, DMTF1, PTP4A1, SDCCAG3, RBM38, USP22, KCTD11, C9ORF69, BLCAP	2.4431	5.10099e-05
GO:0016236~macroautophagy	0.0019809	GABARAPL1, BECN1, ATG14, PRKAB2, PRKAB1, RRAGA, WIPI2, RRAGC, MFN2, MTMR3, EI24, ULK1, DYNLL2, NBR1, ATG16L1, ZFYVE1	2.42633	3.58459
GO:0000082~G1/S transition of mitotic cell cycle	0.00277965	CACUL1, SKP2, RPS6KB1, PIM2, MCM2, MCM10, CDC25A, CDK2, PPAT, LATS2, CCNE2, CCNE1, CCND1, CDKN1B, CDKN2D, FBXO5, USP37, CDCA5, ORC1	2.14682	4.99532
GO:0016925~protein sumoylation	0.00247069	BMI1, KIAA1586, ZNF451, PML, CBX4, MUL1, CBX2, TOPORS, NDC1, NFATC2IP, SUMO3, PCGF2, XPC, NUP62, NUP50, TDG, RNF168, TOP2A, NUP43, HDAC7, PHC2	2.0686	4.45197
GO:0051726~regulation of cell cycle	0.00219811	E2F2, MADD, FIGNL1, FOXM1, CCNF, SKP2, BAP1, TXLNG, BEX2, BIRC2, CDC25A, WEE1, SRC, CCNE2, CCNE1, BAK1, ZNF703, TSC1, IRF1, CABLES2, GAS2L1, CDK16	2.04477	3.97016
GO:0043123~positive regulation of I-kappaB kinase/NF-kappaB signaling	0.00144529	ZC3HAV1, SLC20A1, LITAF, TBK1, TRIM13, TERF2IP, GPRC5B, CANT1, MAP3K7, TMEM9B, REL, CASP8, SHISA5, TICAM1, TMEM101, CC2D1A, TRAF6, RELA, MUL1, FADD, PIM2, TAB2, BIRC2, CTH, TNFRSF10B, NUP62, ABL1	1.93277	2.62753
GO:0006974~cellular response to DNA damage stimulus	0.000499016	STK11, PMAIP1, MAPKAPK2, MCM10, BOD1L1, MEN1, ZC3H12A, TAF9, USP10, WAC, RNF168, H2AFX, DYRK2, TRAF6, TOP2A, FBXO45, RBBP5, DTX3L, YY1, INIP, TOPORS, BRAT1, RBBP6, ATMIN, UBE2B, PITHD1, RNF8, CCND1, NABP2, BBC3, ZBTB4, SETD7, FBXO31, ABL1	1.8839	0.914698
GO:0016567~protein ubiquitination	5.534e-06	BACH1, LRR1, RLIM, MED20, KLHL8, DCAF12, RNF103, KLHL26, DCAF10, KLHL9, KLHL22, FBXL12, KLHL21, PELI3, RNF34, FBXO21, DCAF16, RNF220, CCNF, SOCS5, UBE2B, RFWD3, DCAF8, ARRB2, MED18, RNF139, ASB1, RNF138, TNFAIP3, TNFAIP1, ASB6, KEAP1, UBE2V2, FEM1B, FEM1A, RAB40B, TRIM11, UBE2D3, KBTBD6, KBTBD7, FBXW2, RNF168, RCHY1, FBXO45, RNF14, VHL, MUL1, UBE2L3, TRIM23, UBE2Q1, TSPAN17, WSB1, MSL2, RNF44, KL…	1.86199	0.0101875
GO:0006351~transcription, DNA-templated	3.29353e-30	REST, MED20, MAP3K7, EPC1, BRPF1, ZNF777, CRY2, SIN3A, CDCA7, ZNF776, MED28, MED29, ZNF773, MED26, PATZ1, RARA, SAP30L, CCAR1, ZNF101, PRAME, RCOR3, ZNF644, RCOR2, YY1, ZNF507, TADA2B, ZNF791, ZNF792, ZNF37A, ZFP82, RFC1, ZNF783, TGIF2, ZNF614, ZNF611, ZNF517, HOXA13, ZNF133, NFKBIB, ZNF232, HOXB13, TADA1, ZNF616, ZNF227, TCF20, HTATSF1, LHX6, TCF3, NKRF, KLF6, KLF9, ZNF121, ZNF621, RYBP, SMAD4, …	1.85698	6.06332e-27
GO:0006357~regulation of transcription from RNA polymerase II promoter	2.91557e-05	FOSL2, FOXK1, FOXK2, MED20, HOXC6, HSF2, MED26, SOX15, CTDSP1, NR2F2, BRD8, BATF2, ZNF354A, GMEB2, YY1, SOX12, ARID5A, RELB, TADA2B, TTF1, ARID1A, UBN1, JMY, CIAO1, IFNAR2, MED4, MTF1, ABT1, ZNF783, MED9, MED18, MNX1, ZNF710, NFE2L1, HMGB1, HMGB2, TSHZ1, LITAF, ZNF367, SOX7, TADA1, SAFB, HTATSF1, FOXD2, ZSCAN29, RNF14, RUNX3, MAFG, BRD2, BRD3, KLF9, ZMYM5, MAFK, MRGBP, UBP1, FOXP4, SAFB2, ZNF212,…	1.6987	0.0536614
GO:0045892~negative regulation of transcription, DNA-templated	3.84787e-05	E2F1, ZBTB33, FOXK1, RBM15B, CBX4, ZNF639, ZNF12, REST, RLIM, ZKSCAN3, PDCD4, MEN1, EPC1, SIN3A, CRY2, RARA, PATZ1, BCL7A, NR2F2, DEDD2, PITX1, ZNF280B, PRAME, RELA, ARID5A, HDAC10, SIX4, MBD1, EID1, CDK5R1, HMGB2, EID2, GLIS2, FOXM1, PML, SOX7, SRC, ZNF174, TRIM11, HIC2, ZNF227, ZNF703, NR1D1, NR1D2, PER1, TRAF6, BAHD1, NKRF, ZNF263, CEBPA, ZBTB7A, FOXL2, NACC1, CREBZF, GMNN, KLF11, TAF7, ZNF24,…	1.63984	0.0708148
GO:0051301~cell division	0.000998312	CCNT2, MAEA, MAU2, BCAR1, HAUS2, CCNT1, CETN3, ARF6, AURKA, LATS2, CCNE2, FAM83D, CCNE1, CDCA7, SAC3D1, MIS18A, CCSAP, KLHL22, FBXO5, CABLES2, KLHL21, USP37, SKA3, KLHL42, CDCA5, CDCA4, PARD6B, DSN1, ZNF830, CCNF, ARPP19, PAPD5, CDC25A, TACC1, CDK2, WEE1, MIS12, REEP4, RNF8, CCND1, CHMP1B, RCC2, PHF13, IST1, ZWINT, SDCCAG3, ARL8A, CTDP1, NUP43	1.61351	1.82199
GO:0006366~transcription from RNA polymerase II promoter	9.25508e-05	BACH1, CCNT2, TAF1C, RNMT, ELF4, FOXK2, CCNT1, ZNF639, REST, PDX1, ZIC1, MED20, TMF1, MAX, GTF2E1, OSR2, HSF2, PITX1, NFX1, GMEB2, RELA, OTX1, SOX12, SIX4, MBD1, TAF11, MED4, ARRB2, PRDM4, MTF1, ABT1, ZNF136, FOXC1, NFE2L1, CTDP1, GLIS2, FOXM1, SOX4, ELK1, HCFC1, NFYA, POLR2D, SRF, POLR2A, TSC22D1, TFAM, REL, HAND2, CEBPZ, TAF9, NFATC4, TRIP11, RUNX3, PLAGL2, CEBPA, MAFG, FOXL2, KLF13, KLF11, TAF…	1.59509	0.170247
GO:0015031~protein transport	0.00158511	SEC31B, RAB9A, RAB5B, CHMP4C, AP1AR, TSNAX, VPS37B, VPS37C, GOPC, VPS4B, RANBP3, AAGAB, JAGN1, GLE1, WASH2P, KDELR3, RAB39B, CHMP1B, ARRB2, RAB5A, SDCCAG3, RAB12, VAMP2, AKAP8, RAB11FIP1, NUP43, UBAP1, ARFGAP1, EXOC8, ARF6, NDC1, DDX19A, TMED1, LSG1, SNX22, SEC22C, SEC61A1, EIF4ENIF1, RAB2B, ABCB9, LIN7C, TMEM115, PHAX, RAB36, RAB35, IST1, RAB22A, MCFD2, BET1L, YIPF5, SLC15A4, ATG16L1, YKT6	1.5464	2.87823
Detaied decription of analysis is available in Supplementary Methods
