## Supplementary Table 3 for "Synthetic lethality screening identifies FDA-approved drugs that overcome ATP7B-mediated tolerance of tumor cells to cisplatin"

### Sheet: Sheet1
SUPPLEMENTARY TABLE 3. Gene ontology enrichment analysis of genes that were downregulated by Telmisartan in cisplatin-treated IGROV-CP20 cells.
Term	PValue	Genes	Fold Enrichment	FDR
GO:0060546~negative regulation of necroptotic process	0.00194984	ARHGEF2, YBX3, BIRC3	43.7292	2.99518
GO:1990440~positive regulation of transcription from RNA polymerase II promoter in response to endoplasmic reticulum stress	0.000125763	ATF4, ATF3, CEBPB, DDIT3	38.8704	0.195768
GO:0036499~PERK-mediated unfolded protein response	0.000125763	ATF4, HERPUD1, ATF3, DDIT3	38.8704	0.195768
GO:1902237~positive regulation of endoplasmic reticulum stress-induced intrinsic apoptotic signaling pathway	0.00309883	BBC3, PMAIP1, DDIT3	34.9833	4.72064
GO:0070059~intrinsic apoptotic signaling pathway in response to endoplasmic reticulum stress	2.63438e-10	ATF4, TNFRSF10B, CEBPB, BBC3, CHAC1, TRIB3, PMAIP1, PPP1R15A, DDIT3	31.803	4.10457e-07
GO:0043525~positive regulation of neuron apoptotic process	0.000480846	ATF4, BBC3, JUN, PMAIP1, DDIT3	13.5594	0.746573
GO:0034976~response to endoplasmic reticulum stress	3.4314e-06	ATF4, HERPUD1, TNFRSF10B, CEBPB, BBC3, TRIB3, PPP1R15A, DDIT3	12.4385	0.00534624
GO:0071456~cellular response to hypoxia	0.000169664	ZFP36L1, STC2, BBC3, VEGFA, ANKRD1, MDM4, PMAIP1	8.50289	0.264023
GO:0006357~regulation of transcription from RNA polymerase II promoter	2.45711e-05	MAFF, BRD2, JDP2, ZNF354A, ANKRA2, CEBPG, GMEB1, EPC2, ATF4, ATF3, MTF1, DMTF1, MED8, VEGFA, BRD8	3.96636	0.0382767
GO:0045944~positive regulation of transcription from RNA polymerase II promoter	0.000245267	AKNA, MAFF, ARHGEF2, CEBPB, PPP2R5B, CEBPG, LMO4, GMEB1, ANKRD1, FLCN, DDIT3, NFATC2IP, ATF4, OSR2, ATF3, MTF1, JUN, VEGFA, HOXB9, KDM6B, BRD8	2.49626	0.381461
GO:0006355~regulation of transcription, DNA-templated	0.00195274	ZNF33A, CEBPB, ZNF354A, VHL, ZNF580, ZNF48, YBX3, IRF2BP2, ZNF674, DDIT3, ZNF615, ZNF37A, ZFP36L1, TSC22D3, ATF4, ZNF195, HOXC9, DMTF1, ZNF773, ZNF146, ZNF473, ZNF711, ZNF425, ACAD8, BRD8	1.93835	2.99958
Detaied decription of analysis is available in Supplementary Methods
